# Bi-directional Impacts of Heterotypic Interactions in Engineered 3D Human Cardiac Microtissues Revealed by Single-Cell RNA-Sequencing and Functional Analysis

**DOI:** 10.1101/2020.07.06.190504

**Authors:** Tracy A. Hookway, Oriane B. Matthys, David A. Joy, Jessica E. Sepulveda, Reuben Thomas, Todd C. McDevitt

## Abstract

Technological advancements have enabled the design of increasingly complex engineered tissue constructs, which better mimic native tissue cellularity. Therefore, dissecting the bi-directional interactions between distinct cell types in 3D is necessary to understand how heterotypic interactions at the single-cell level impact tissue-level properties. We systematically interrogated the interactions between cardiomyocytes (CMs) and cardiac non-myocytes in 3D self-assembled tissue constructs in an effort to determine the phenotypic and functional contributions of cardiac fibroblasts (CFs) and endothelial cells (ECs) to cardiac tissue properties. One week after tissue formation, cardiac microtissues containing CFs exhibited improved calcium handling function compared to microtissues comprised of CMs alone or CMs mixed with ECs, and CMs cultured with CFs exhibited distinct transcriptional profiles, with increased expression of cytoskeletal and ECM-associated genes. However, one month after tissue formation, functional and phenotypic differences between heterotypic tissues were mitigated, indicating diminishing impacts of non-myocytes on CM phenotype and function over time. The combination of single-cell RNA-sequencing and calcium imaging enabled the determination of reciprocal transcriptomic changes accompanying tissue-level functional properties in engineered heterotypic cardiac microtissues.
