## Supplementary Table 1 for "Bi-directional Impacts of Heterotypic Interactions in Engineered 3D Human Cardiac Microtissues Revealed by Single-Cell RNA-Sequencing and Functional Analysis"

### Sheet: Updated_May_2019_HopachResults_
Table 1. HOPACH gene lists of cardiomyocyte subset.
Gene Name	HOPACH Cluster Label
IGF2	1
RGS5	1
B2M	1
TMSB4X	1
MDK	1
PDLIM3	1
PFN1	1
IFITM3	1
A2M	1
EMC10	1
SEPW1	1
FTL	1
EIF1	1
MALAT1	1
DPYSL3	1
TIMP1	1
RBP1	1
PRDX1	1
SERF2	1
ACTA2	1
SVIL	1
DSTN	1
H3F3A	1
TMSB10	1
CALD1	1
TPM2	1
CRABP2	1
NPC2	1
CSRP2	1
COL4A1	1
CTSB	1
H3F3B	1
ATP5E	1
SPARC	1
LDHA	1
PDLIM7	1
VCAN	1
PTP4A3	1
COL4A2	1
VIM	1
OST4	1
RHOC	1
GNAS	1
PPFIBP1	1
NT5DC2	1
LTBP1	1
TUBA1A	1
COX6A1	1
CDKN1A	1
COL1A1	1
COL3A1	1
GUK1	1
S100A10	1
SSR4	1
TAGLN	1
ACTB	1
OAZ1	1
UBC	1
RAMP1	1
CST3	1
ARPC2	1
PKIB	1
MAP1B	1
TIMP3	1
CFL1	1
BSG	1
HTRA1	1
RHOBTB3	1
DHRS9	1
TMA7	1
ITGAV	1
ITGB1	1
FN1	1
NRP2	1
CD99	1
ATP6V1F	1
TPM4	1
C1orf122	1
RDX	1
MEIS2	1
FBXO32	1
GPX1	1
TSC22D1	1
ACTN1	1
AP1S2	1
PTMS	1
LGALS1	1
MFAP4	1
IGFBP2	1
PPP1R14B	1
C4orf48	1
C9orf16	1
HSP90AB1	1
LBH	1
CALR	1
S100A11	1
BAMBI	1
HLA-C	1
PPDPF	1
HIF1A	1
POLR2L	1
ATP6V0E1	1
GABARAPL2	1
AP2S1	1
P4HB	1
PLD3	1
CDC42	1
GUCY1A3	1
PRELID1	1
SH3BGRL3	1
CRYM	1
ATP13A3	1
IER3	1
AKR1A1	1
SPTBN1	1
CCDC85B	1
SLIT3	1
ARL5A	1
HSPA5	1
TTC3	1
PMP22	1
CXCL12	1
SEC61B	1
SOD3	1
VEGFA	1
GADD45GIP1	1
MAGED2	1
ENAH	1
CDC42EP3	1
LAMTOR4	1
ATP6V1G1	1
MYLK	1
PPIB	1
LAPTM4A	1
CALU	1
EDF1	1
C11orf31	1
PPIC	1
SLIT2	1
KCNMB4	1
SAT1	1
SPINT2	1
RWDD1	1
CPE	1
ITGA1	1
MORF4L1	1
ENO1	1
CLU	1
YBX3	1
DDT	1
MYDGF	1
FLNA	1
FERMT2	1
2019-09-07	1
PCDH7	1
RABAC1	1
AP2M1	1
SARAF	1
FKBP2	1
KLHDC8B	1
BEX4	1
CALM1	1
RGS4	1
RPL36AL	1
RPS19BP1	1
KRT10	1
ARL6IP4	1
WBP5	1
HSPA8	1
TBCA	1
CLIC1	1
CTSD	1
NMB	1
PROS1	1
LGALS3BP	1
CRLS1	1
FKBP1A	1
HLA-A	1
OAZ2	1
MIEN1	1
RAC1	1
FSCN1	1
RNF7	1
MAP1A	1
ROGDI	1
ANXA5	1
FBXO2	1
MYEOV2	1
MTPN	1
SH3GLB1	1
KCTD12	1
HES4	1
VAMP2	1
AKAP12	1
RPL39	2
RPS27	2
RPL34	2
RPL31	2
RPL41	2
RPS25	2
RPL26	2
RPL21	2
RPS8	2
RPS29	2
RPLP1	2
RPL5	2
RPS24	2
HNRNPA1	2
FTH1	2
RPS3A	2
RPL7	2
RPL3	2
RPS6	2
RPS3	2
RPS4X	2
EEF1A1	2
RPS15A	2
RPL35A	2
RPS23	2
RPSA	2
NAP1L1	2
TPT1	2
RPS19	2
RPS17	2
RPLP0	2
RPL37A	2
RPL37	2
RPS15	2
NACA	2
RPL23	2
RPL19	2
RPL29	2
RPS13	2
RPL13	2
SLC25A6	2
RPS27A	2
RPL32	2
FAU	2
ACTG1	2
RPL8	2
RPS2	2
RPS16	2
RPL10	2
NPM1	2
RPS18	2
RPL13A	2
RPS9	2
RPS28	2
RPL35	2
RPLP2	2
ID3	2
RPS26	2
RPS20	2
RPS12	2
RPL30	2
RPL11	2
RPL18A	2
PEBP1	2
RPL23A	2
CIRBP	2
RPL9	2
EEF1D	2
RPL12	2
RPL27A	2
RPS5	2
RPS14	2
RPL18	2
LMO4	2
RPL4	2
RPL38	2
EEF1B2	2
FXYD6	2
GNB2L1	2
RPL22	2
RPL6	2
RPL24	2
BTG1	2
RPL27	2
GLTSCR2	2
RPL36	2
RPL28	2
NME4	2
RPS11	2
RPS7	2
BRI3	2
RPL10A	2
RPL15	2
ATP5G2	2
RPL7A	2
COMMD6	2
PNRC1	2
RPL14	2
ZFAS1	2
EEF2	2
BTF3	2
PFDN5	2
RPS10	2
CCNI	2
UBA52	2
RPS21	2
EIF3E	2
SOX4	2
MARCKSL1	2
CNBP	2
SSR3	2
ATF4	2
ANAPC16	2
PABPC1	2
BMP4	2
YBX1	3
STMN1	3
TUBA1B	3
PTMA	3
SLC25A5	3
H2AFY	3
HSP90AA1	3
PPIA	3
HIST1H4C	3
HMGN2	3
DBI	3
TUBB	3
HMGB1	3
HNRNPA2B1	3
HMGB2	3
CALM2	3
HINT1	3
HMGN3	3
H2AFZ	3
GPX4	3
SUMO2	3
NUCKS1	3
TUBB4B	3
HSP90B1	3
MZT2B	3
KTN1	3
PTTG1	3
CKS1B	3
CCDC34	3
CALM3	3
PKM	3
KPNA2	3
MT2A	3
GPX3	3
YWHAQ	3
FUS	3
DEK	3
HMGN1	3
CKS2	3
H2AFV	3
HMGA1	3
RAN	3
HN1	3
ATP1B1	3
UBE2S	3
SMC4	3
FABP5	3
ERH	3
TYMS	3
CENPF	3
ARL6IP1	3
CRNDE	3
CDKN3	3
NUSAP1	3
TOP2A	3
IDI1	3
BIRC5	3
SRRM2	3
SERBP1	3
UBE2C	3
KIAA0101	3
MKI67	3
HNRNPA0	3
LSM4	3
HSPB1	4
TPM1	4
TNNI1	4
MYL7	4
CRYAB	4
MYL6	4
NPPA	4
NREP	4
UQCRQ	4
ATP5J	4
TTN	4
TNNC1	4
SYNPO2L	4
CSRP3	4
TNNT2	4
APOE	4
SLC25A3	4
NDUFA4	4
GSTP1	4
COX7C	4
LAPTM4B	4
ATP5G3	4
ATP5I	4
PHPT1	4
ACTC1	4
LDHB	4
PLN	4
KRT18	4
UQCRH	4
COX7A2	4
GAPDH	4
PPP1R1A	4
COX5A	4
SORBS2	4
FABP3	4
TCAP	4
GNG5	4
MRPL41	4
NDUFS6	4
MYL4	4
UQCR10	4
MYL12A	4
COX8A	4
MYL9	4
NEBL	4
TNNI3	4
LDB3	4
COX6C	4
CRIP2	4
PDLIM5	4
CD63	4
KRT8	4
AKR1B1	4
PRDX2	4
HSPB7	4
COX5B	4
COL18A1	4
COX4I1	4
LGALS3	4
COX7B	4
CNN1	4
ATP5B	4
SMPX	4
COX6B1	4
AK1	4
ATP5L	4
MYH7	4
FILIP1	4
NPPB	4
SKP1	4
CHCHD10	4
GSTO1	4
MYOM1	4
RPS27L	4
MDH1	4
TECRL	4
ATP5A1	4
NES	4
TNFRSF12A	4
EIF1B	4
NGFRAP1	4
MYL3	4
NDUFA1	4
CKM	4
MGST3	4
MLLT11	4
ATP5O	4
FITM1	4
CTGF	4
NEDD8	4
MYOZ2	4
ATP5D	4
SRP14	4
TIMM13	4
NDUFB1	4
USMG5	4
UCHL1	4
ATP5G1	4
MB	4
LINC00881	4
POPDC2	4
UBL5	4
UBB	4
ATP5H	4
SELM	4
PGAM1	4
APLP2	4
UQCR11	4
PRDX5	4
NDUFB2	4
IGFBP7	4
DYNLT1	4
SH3BGR	4
PPP1R14C	4
COL2A1	4
ATP6V0B	4
TPI1	4
ALDOA	4
DYNLL1	4
LAD1	4
TXN	4
SPAG7	4
MRPS6	4
HSPB3	4
MYOCD	4
TMEM141	4
PRDX6	4
PCBD1	4
S100A13	4
NDUFS5	4
SLC25A4	4
MMP15	4
HOPX	4
TCEB2	4
NDUFB9	4
C14orf2	4
EID1	4
ATPIF1	4
NEXN	4
HSPE1	4
EIF3K	4
MASP1	4
ACOT13	4
ANKRD1	4
TGM2	4
APOA1	4
CYCS	4
FHL2	4
IDH2	4
CYB5A	4
NDUFA2	4
NDUFA5	4
ACTN2	4
TRDN	4
GAMT	4
ATP5J2	4
SMYD1	4
ANXA2	4
LAMTOR5	4
TMEM14B	4
NDUFB10	4
MYL12B	4
S100A6	4
PTRF	4
LRPAP1	4
TRH	4
FAM96B	4
SOD1	4
CFL2	4
ENO3	4
MFGE8	4
FXYD1	4
ETFB	4
AURKAIP1	4
POMP	4
CD81	4
PSMA7	4
MRPL18	4
EMP3	4
PRKAR1A	4
RBX1	4
EMP2	4
SNU13	4
ATP1A1	4
ARL6IP5	4
HACD1	4
MAP1LC3B	4
FHL1	4
GADD45A	4
LEFTY2	4
SLMAP	4
ATP5C1	4
NDUFB11	4
NDUFV2	4
NDUFAB1	4
C17orf89	4
HIGD2A	4
EIF4EBP1	4
MLF1	4
TMEM147	4
NDUFA6	4
CKB	4
SUB1	4
TIMM8B	4
SRSF7	4
VDAC2	4
QPRT	4
PHLDA3	4
PDLIM1	4
MYL2	4
NKX2-5	4
GLRX	4
EZR	4
GYG1	4
EIF5	4
TCEB1	4
MINOS1	4
NAV1	4
C12orf75	4
CITED2	4
NDUFB5	4
PRICKLE1	4
RBM38	4
SF3B5	4
MYH6	5
MT-ND5	5
MT-ND1	5
MT-ND3	5
MT-CO2	5
CTD-2545M3.8	5
MT-CYB	5
MT-ATP6	5
MT-ND4	5
MT-CO3	5
SFRP1	5
NEAT1	5
UQCRB	5
MT-CO1	5
MT-ND2	5
ZFP36L1	5
NDUFA11	5
BEX1	5
EGR1	5
PKIG	5
MYBPC3	5
IER2	5
JUNB	5
ATP2A2	5
SCP2	5
CDH2	5
FOS	5
C7	5
ASAH1	5
PCBP2	5
CYR61	5
PPM1K	5
SLC8A1	5
IGFBP5	5
PSAP	5
NCAM1	5
NUDT4	5
PEG10	5
ALDOC	5
ID2	5
CMYA5	5
WSB1	5
PPP1R12B	5
EIF4G2	5
RYR2	5
PAM	5
AC013461.1	5
FSTL1	5
SQSTM1	5
TESC	5
PDE4DIP	5
FLNC	5
GJD2	5
GNG11	5
JUN	5
PPP1CB	5
RRAD	5
RTN4	5
HADHB	5
GATA6-AS1	5
MT-ND4L	5
EIF4A2	5
LRRC10	5
C1orf105	5
HAND2	5
G0S2	5
COX14	5
MYH11	5
SLC38A1	5
TFPI2	5
TOMM7	5
CANX	5
HRH2	5
RPS4Y1	5
CXADR	5
FBN2	5
HAND2-AS1	5
KCNIP2	5
HSPA1A	5
CCND2	5
CBX6	5
ID1	5
PCSK1N	5
DCBLD2	5
APP	5
MEF2C	5
MACF1	5
CAV1	5
DENND5B	5
PBX1	5
BCAM	5
DKK3	5
ATP2B4	5
NUPR1	5
MT-ND6	5
SCD	5
SNCA	5
DDX5	5
GTF2I	5
CAMTA1	5
CLIC4	5
PRPF6	5
WNK1	5
PDK1	5
SIPA1L2	5
BASP1	5
PNISR	5
NOV	5
MYH7B	5
