## Supplementary Table 2 for "Bi-directional Impacts of Heterotypic Interactions in Engineered 3D Human Cardiac Microtissues Revealed by Single-Cell RNA-Sequencing and Functional Analysis"

### Sheet: Updated_May_2019_HopachResults_
Table 2. HOPACH gene lists of endothelial cell subset.
Gene Name	HOPACH Cluster Label
ENO1	1
TUBA1B	1
MDK	1
FABP5	1
PTMA	1
PGAM1	1
PRELID1	1
HSP90AA1	1
PGK1	1
PRDX1	1
CTGF	1
TUBB	1
GSTO1	1
RPS26	1
POMP	1
RAN	1
NPM1	1
DYNLL1	1
FAU	1
PPIA	1
STMN1	1
EDN1	1
HMGA1	1
LDHB	1
SSR2	1
H3F3B	1
ATP5G3	1
SRM	1
ANXA1	1
TUBB4B	1
UBB	1
FDPS	1
H2AFZ	1
HMGB1	1
YBX1	1
PRSS23	1
BTF3	1
TUBB6	1
PSMA7	1
COTL1	1
AURKAIP1	1
HMGN2	1
HNRNPK	1
TPM3	1
CYCS	1
SLC25A3	1
SLC25A5	1
ARHGAP29	1
SKP1	1
C14orf166	1
SERP1	1
DRAP1	1
NME1	1
PSMB5	1
LAPTM4B	1
HSPE1	1
APRT	1
TUBA1C	1
HSPA8	1
PSMB6	1
C1QBP	1
HAPLN1	1
PCBP2	1
TPI1	2
MYL6	2
ANXA2	2
MYL12B	2
ACTB	2
PFN1	2
ACTG1	2
MYL12A	2
CLIC1	2
MYDGF	2
DSTN	2
TPM4	2
ARPC2	2
TMED9	2
UBC	2
ANXA5	2
HSPA5	2
RHOC	2
AP2M1	2
ARPC5	2
CFL1	2
TAGLN2	2
HSP90B1	2
UROD	2
ACTN1	2
PTRF	2
MYO10	2
PDLIM7	2
MARCKSL1	3
FKBP1A	3
CALM1	3
TMSB4X	3
GSTP1	3
RAMP2	3
IL32	3
HSPG2	3
IGFBP4	3
COL4A1	3
TM4SF1	3
CCDC85B	3
GPX1	3
HINT1	3
ATP5E	3
GNG11	3
NGFRAP1	3
TFPI	3
CYBA	3
ARHGDIB	3
GNAI2	3
FSCN1	3
BRI3	3
TCF4	3
GJA4	3
VAMP5	3
EGFL7	3
CD99	3
SNX3	3
PLVAP	3
CLDN5	3
COL4A2	3
SRP14	3
NDUFA4	3
PECAM1	3
SEPW1	3
IGFBP2	3
CSTB	3
GPX4	3
HSPB1	3
NEDD8	3
NOP10	3
RALA	3
TMA7	3
APP	3
SERF2	3
ENG	3
EFNB2	3
IFITM2	3
GNAS	3
GNG5	3
LAMTOR5	3
FCGRT	3
FAM213A	3
DAD1	3
SPTBN1	3
PRCP	3
KDR	3
HYAL2	3
S100A16	3
LIMS1	3
SEC61B	3
ATP6V1F	3
RAB13	3
ATP5J	3
MARCKS	3
EMCN	3
JAK1	3
WWTR1	3
MAGED2	3
COX5B	3
ARGLU1	4
B2M	4
IFITM3	4
ITM2C	4
H3F3A	4
ID3	4
JUNB	4
GSN	4
IER2	4
SOX4	4
HLA-B	4
HLA-A	4
BTG1	4
ITM2B	4
SLC9A3R2	4
PFDN5	4
HLA-E	4
ID1	4
CCL2	4
EEF1D	4
PTMS	4
OAZ2	4
LXN	4
HES1	4
HLA-C	4
UNC5B	4
WBP5	4
DDX5	4
PHLDA1	4
C12orf57	4
EID1	4
EIF4G2	4
TSC22D1	4
APLP2	4
NFKBIA	4
RGS3	4
LDHA	5
LGALS1	5
GAPDH	5
FTH1	5
TIMP1	5
PKM	5
TPM2	5
ALDOA	5
SH3BGRL3	5
SPARC	5
MYL9	5
S100A6	5
IGFBP7	5
CTSB	5
TMSB10	5
VIM	5
COL6A2	5
COL1A2	5
S100A11	5
FN1	5
TFPI2	5
SVIP	5
BNIP3	5
MT2A	5
OAZ1	5
CD63	5
EMP3	5
SELM	5
COL6A1	5
COL1A1	5
MALAT1	5
INHBA	5
MLLT11	5
CD59	5
CAV1	5
NEAT1	5
TUBA1A	5
C12orf75	5
TGFBI	5
SERPINE2	5
UBE2J1	5
RTN4	5
SEC61G	5
RPS27L	5
EIF1	5
LMNA	5
SLC16A3	5
CCNI	5
CALU	5
CCND1	5
IER3	5
MMP2	5
BGN	5
GUK1	5
AKR1B1	5
ARPC1B	5
MGP	5
RGCC	5
ITGB1	5
C4orf3	5
AREG	5
PPIB	5
RHOBTB3	5
FXYD5	5
P4HB	5
DKK3	5
MGST3	5
IL1B	5
CD55	5
VKORC1	5
SERPINE1	5
CD81	5
VCAN	5
ATP6V0E1	5
CD151	5
MYLK	5
TSPO	5
PRDX2	5
NQO1	5
PSAP	5
CDKN2A	5
PPDPF	5
AES	5
PTTG1IP	5
MAP1B	5
PSMD2	5
MZT2B	5
PDLIM2	5
MFAP2	5
RPL22L1	5
IL6ST	5
SERPINH1	5
PLAT	5
RGS5	6
IGF2	6
MT-CO2	6
MT-CO1	6
CST3	6
MT-ND1	6
CCDC80	6
CALD1	6
MT-CO3	6
MYL7	6
C4orf48	6
MT-ND2	6
MT-ND4	6
MT-ATP6	6
TNNC1	6
UQCRB	6
TTN	6
MT-CYB	6
MT-ND3	6
SSR4	6
TNNT2	6
COL3A1	6
OST4	6
CIRBP	6
C6orf48	6
NPC2	6
FSTL1	6
SFRP1	6
PLN	6
TNNI1	6
CSRP2	6
RBP1	6
SAT1	6
PDLIM3	6
ACTA2	6
CDKN1A	6
PLAC9	6
MT-ND5	6
PDLIM1	6
EIF4EBP1	6
BAMBI	6
ATP6V1G1	6
OCIAD2	6
COX4I1	6
COX6B1	6
SPINT2	6
TMEM141	6
IGFBP5	6
PHPT1	6
PRDX5	6
CUTA	6
THY1	6
COMMD6	6
MFGE8	6
FTL	7
EEF1A1	7
RPL34	7
APOE	7
RPL41	7
RPS28	7
RPL26	7
RPL31	7
RPS15A	7
RPS27	7
RPL10	7
RPLP1	7
RPS4X	7
MYL4	7
RPS14	7
RPS7	7
RPL39	7
RPL35A	7
RPL3	7
RPL32	7
TPT1	7
RPS8	7
RPL23	7
RPS18	7
RPS25	7
RPS23	7
RPL7	7
RPL9	7
RPL27A	7
COX7C	7
RPS29	7
RPL28	7
RPL6	7
RPL22	7
RPS20	7
RPL23A	7
RPS24	7
RPS3A	7
RPL13A	7
RPS19	7
RPS11	7
RPL37A	7
RPL10A	7
RPL38	7
RPL12	7
RPL15	7
RPL7A	7
BEX1	7
COX7B	7
RPLP2	7
RPL18	7
RPS6	7
ATP5L	7
RPL30	7
RPL27	7
HES4	7
TPM1	8
S100A10	8
CALM2	8
EEF2	8
TAGLN	8
TNFRSF12A	8
TXN	8
KRT18	8
GNB2L1	8
RPL5	8
SLC25A6	8
KRT8	8
EIF3E	8
SEPT7	8
NPPB	8
UCHL1	8
HN1	8
ZFAS1	8
ACTC1	8
SQSTM1	8
REXO2	8
NACA	8
SARAF	8
GADD45A	8
RNF7	8
PTTG1	8
PLK2	8
PRDX6	8
SLC3A2	8
TIMP3	8
RPSA	9
HNRNPA1	9
RPL29	9
RPLP0	9
RPL8	9
RPL21	9
RPL37	9
RPS12	9
EEF1B2	9
PPP1R14B	9
RPS2	9
RPS13	9
RPL19	9
ATP5G2	9
RPS17	9
RPS16	9
RPS3	9
RPS9	9
RPS15	9
RPS27A	9
RPL36	9
PABPC1	9
RPL36AL	9
NAP1L1	9
MRPL41	9
RPL18A	9
RPL24	9
CHCHD10	9
RPL14	9
UBE2S	9
ATP5D	9
