## Supplementary Table 3 for "Bi-directional Impacts of Heterotypic Interactions in Engineered 3D Human Cardiac Microtissues Revealed by Single-Cell RNA-Sequencing and Functional Analysis"

### Sheet: SuppTable_CFsubset_HOPACH_GeneL
Table 3. HOPACH gene lists of cardiac fibroblast subset.
Gene Name	HOPACH Cluster Label
COL1A1	1
BGN	1
B2M	1
SPARC	1
TIMP1	1
MALAT1	1
FN1	1
CALD1	1
COL1A2	1
IGFBP7	1
IDI1	1
IFITM3	1
NEAT1	1
MLLT11	1
TNNC1	1
COL3A1	1
RAMP2	1
H3F3A	1
ACTA2	1
ITM2C	1
C4orf48	1
MARCKSL1	1
SELM	1
GNG5	1
EEF2	1
CST3	1
MGST3	1
HLA-A	1
NT5DC2	1
PLD3	1
ITGB1	1
ITM2B	1
COL4A1	1
SFRP1	1
DSTN	1
EIF1	1
INHBA	1
SAT1	1
PTMS	1
SERF2	1
INSIG1	1
GSN	1
IER2	1
CTSB	1
TMEM59	1
PDLIM3	1
PLAC9	1
SARAF	1
PDLIM7	1
ACTC1	1
EIF4A2	1
SERPINH1	1
POSTN	1
MAGED2	1
ID3	1
CD55	1
COL6A2	1
SSR4	1
CIRBP	1
IGF2	1
HSPB1	1
ATP6V1G1	1
ARGLU1	1
SERPINE2	1
CDKN2A	1
P4HB	1
ARPC1B	1
HLA-B	1
MYLK	1
PPIB	1
MGP	1
FOS	1
KDELR2	1
IER3	1
DPYSL3	1
SQLE	1
PSAP	1
DAAM1	1
VCAN	1
JUNB	1
MAP1B	1
CYBA	1
CCL2	1
NES	1
CALU	1
HLA-E	1
COL4A2	1
ARL6IP4	1
KLF6	1
THY1	1
PRDX5	1
MORF4L1	1
C12orf57	1
CD81	1
HES4	1
OSTC	1
LIMS1	1
PLK2	1
LAPTM4B	1
TNNI1	1
FSTL1	1
LAPTM4A	1
UACA	1
PLPP1	1
YIF1A	1
GNAS	1
RABAC1	1
CCNI	1
BSG	1
EMC10	1
PHLDA1	1
ATOX1	1
MFAP2	1
GYPC	1
ZFP36L1	1
JAK1	1
SOX4	1
BTG1	1
BAMBI	1
NUPR1	1
SERPINF1	1
MZT2A	1
HLA-C	1
SNX3	1
TLN1	1
MFAP4	1
FTL	2
FTH1	2
SQSTM1	2
MDK	2
NDUFA4	2
CDKN1A	2
GADD45A	2
CTSD	2
DDIT3	2
CRYAB	2
APOE	2
CLTB	2
S100A13	2
CYB5R1	2
PHPT1	2
RHOBTB3	2
RPS27L	2
ATP5L	2
ATP6V1F	2
TNNT2	2
MAP1A	2
COX7C	2
BRI3	2
ATP6V0E1	2
ID1	2
TTN	2
SRP14	2
COX6C	2
NGFRAP1	2
ANKRD1	2
UBL5	2
CYSTM1	2
FBXO32	2
JUN	2
GPX4	2
UQCR10	2
COX6B1	2
RAB13	2
UQCRQ	2
LAMTOR5	2
NOP10	2
BEX1	2
TCEB2	2
COX5B	2
COX7B	2
SNHG7	2
C14orf2	2
PTGR1	2
HIGD2A	2
IFI27L2	2
LARP6	2
ASAH1	2
GDF15	2
KRT18	3
MYL7	3
MT-CO3	3
MT-CO1	3
MT-CO2	3
RGS5	3
MT-ND4	3
MT-ND1	3
KRT8	3
MT-ND2	3
MT-ATP6	3
MT-CYB	3
CSRP2	3
MT-ND3	3
MT-ND5	3
NPC2	3
ATP5J	3
TMEM141	3
HSPG2	3
RPS4X	4
C6orf48	4
RPS23	4
TMSB4X	4
RPL13	4
RPL41	4
RPS6	4
RPS2	4
EEF1A1	4
RPS7	4
RPL12	4
RPS19	4
RPL31	4
RPS14	4
ZFAS1	4
RPS8	4
RPL34	4
RPS3	4
RPL10	4
RPL3	4
RPL35A	4
RPL26	4
RPS18	4
RPL13A	4
RPL18	4
RPL32	4
RPLP0	4
TPT1	4
SLC25A6	4
RPL29	4
RPL10A	4
RPL6	4
RPS3A	4
RPS28	4
GNB2L1	4
RPL15	4
RPL5	4
RPL21	4
RPL9	4
RPL39	4
RPS17	4
RPS27A	4
RPS27	4
RPL18A	4
RPL7	4
RPL7A	4
RPS15A	4
RPL23	4
RPL27A	4
RPS25	4
RPS15	4
RPL19	4
HAPLN1	4
RPLP1	4
RPL27	4
RPS9	4
RPL24	4
RPL11	4
PDLIM2	4
RPS12	4
RPL14	4
RPL4	4
NME4	4
EEF1B2	4
RPLP2	4
FAU	4
NPPA	4
UQCRH	4
RPL36	4
RPL23A	4
GUK1	4
RPL37	4
RPS29	4
RPL37A	4
RPL35	4
RPL28	4
RPL22	4
RPS13	4
RPS5	4
OCIAD2	4
RPS16	4
RPS24	4
RPL30	4
CCDC80	4
EIF3F	4
NEDD8	4
PLOD2	4
UBA52	4
RPS10	4
RPS11	4
RPL8	4
ATP5E	4
UQCRB	4
TMA7	4
PFDN5	4
RPS20	4
RPL38	4
PPDPF	4
GJA1	4
EIF5A	5
RPS26	5
MMP1	5
OAZ1	5
IL32	5
MT2A	5
PRKCDBP	5
BNIP3	5
HINT1	5
ASPH	5
SRGN	5
PABPC1	5
TXN	5
POLR2L	5
CD99	5
NQO1	5
IGFBP4	5
SLC9A3R2	5
SERPINE1	5
KRT7	5
TMEM14C	5
EEF1D	5
SLC16A3	5
MFAP5	5
TXNRD1	5
IGFBP6	5
AKR1B1	5
DYNLL1	5
COTL1	5
STC2	5
GPX1	5
MGST1	5
CXCL6	5
DONSON	5
NDUFC2	5
ATP5G2	5
S100A4	5
CXCL1	5
FIS1	5
TCEB1	5
FHL2	5
VAMP5	5
ATF4	5
MTDH	5
IFITM2	5
GALNT1	5
GLRX	5
MPC2	5
MT1E	5
FST	5
COX20	5
LGALS1	6
TMSB10	6
GAPDH	6
MYL6	6
ALDOA	6
TPM1	6
CD59	6
PFN1	6
SH3BGRL3	6
S100A11	6
TPI1	6
TPM2	6
PHLDA2	6
CFL1	6
FKBP1A	6
MYL12A	6
S100A6	6
RALA	6
CYR61	6
ARPC2	6
TAGLN	6
RHOC	6
DBI	6
MAP1LC3B	6
CTGF	6
SERP1	6
SEC61G	6
CSTB	6
MYL9	6
CAV1	6
NDUFS5	6
ARF4	6
C4orf3	6
AP2S1	6
AKAP12	6
SELT	6
PTRF	6
TSPO	6
EDF1	6
AP2M1	6
HSBP1	6
CAV2	6
COX7A2	6
IL1B	6
DYNLT1	6
DAD1	6
ACTN1	6
HERPUD1	6
HSP90AA1	7
TUBA1A	7
ACTB	7
LDHA	7
S100A16	7
VIM	7
CCND1	7
PTMA	7
HMGA1	7
ANXA2	7
ACTG1	7
CALM1	7
HNRNPA1	7
HMGN2	7
ENO1	7
TAGLN2	7
TFPI2	7
H2AFZ	7
PKM	7
MARCKS	7
TPM4	7
HSP90AB1	7
CALM2	7
EMP3	7
HSPA8	7
RPSA	7
STMN1	7
HSPE1	7
NPM1	7
GNG11	7
HMGB1	7
FABP5	7
C12orf75	7
LDHB	7
HSP90B1	7
BTF3	7
CLIC1	7
TIMM13	7
SLC25A3	7
PPIA	7
ANXA5	7
EIF5	7
TUBB	7
RAN	7
TGFBI	7
ODC1	7
YBX1	7
H3F3B	7
NACA	7
HSPA5	7
SEPT7	7
PGK1	7
SSR3	7
FSCN1	7
SUMO2	7
EIF4EBP1	7
DUSP1	7
PGAM1	7
TUBB4B	7
ARPC5	7
FDPS	7
LMNA	7
TUBA1B	7
PSMD2	7
MYDGF	7
VDAC2	7
MZT2B	7
SLC3A2	7
RPL22L1	7
CDC42	7
EIF3E	7
ARPC3	7
TNFRSF12A	7
HN1	7
MYL12B	7
RAC1	7
EID1	7
CALR	7
NCL	7
HSPD1	7
SDF2L1	7
SVIP	7
SSR2	7
HNRNPA2B1	7
PSMA7	7
CLTA	7
PSMD8	7
NDUFV2	7
GAL	7
PRELID1	7
TMBIM6	7
HNRNPDL	7
SLC25A5	7
MANF	7
AURKAIP1	7
PPP1R14B	7
ADRM1	7
HMGN1	7
PDIA6	7
TUBB6	7
GADD45GIP1	7
PDCD5	7
C1QBP	7
PRDX1	8
SOD1	8
MYL4	8
UBC	8
S100A10	8
GSTP1	8
UBB	8
CD63	8
GSTO1	8
UCHL1	8
PRDX2	8
RTN4	8
PLN	8
TBCA	8
SKP1	8
TRMT112	8
PSMB3	8
PSMB5	8
PRDX6	8
POMP	8
TMEM14B	8
CSRP3	8
NAP1L1	8
EGFL7	8
ATP6V0B	8
HSPA1A	8
BLVRB	8
PSMB7	8
EIF1B	8
COX6A1	8
ATP5G3	8
PEBP1	8
COX5A	8
ATP5D	8
RHEB	8
CIB1	8
PSMA4	8
UBE2M	8
MRPS6	8
HSPH1	8
EIF3K	8
PSMB6	8
DNAJA1	8
ST13	8
